# Quality assessment of single-cell RNA sequencing data by coverage skewness analysis

**DOI:** 10.1101/2019.12.31.890269

**Authors:** Imad Abugessaisa, Shuhei Noguchi, Melissa Cardon, Akira Hasegawa, Kazuhide Watanabe, Masataka Takahashi, Harukazu Suzuki, Shintaro Katayama, Juha Kere, Takeya Kasukawa

## Abstract

Analysis and interpretation of single-cell RNA-sequencing (scRNA-seq) experiments are compromised by the presence of poor quality cells. For meaningful analyses, such poor quality cells should be excluded to avoid biases and large variation. However, no clear guidelines exist. We introduce SkewC, a novel quality-assessment method to identify poor quality single-cells in scRNA-seq experiments. The method is based on the assessment of gene coverage for each single cell and its skewness as a quality measure. To validate the method, we investigated the impact of poor quality cells on downstream analyses and compared biological differences between typical and poor quality cells. Moreover, we measured the ratio of intergenic expression, suggesting genomic contamination, and foreign organism contamination of single-cell samples. SkewC is tested in 37,993 single-cells generated by 15 scRNA-seq protocols. We envision SkewC as an indispensable QC method to be incorporated into scRNA-seq experiment to preclude the possibility of scRNA-seq data misinterpretation.

---

Recent advances in scRNA-seq methods and protocols have enabled new discoveries and insights in the biology of cells^[1, 2]^. The method has been used to profile gene expression of individual cells under different biological conditions, and to identify new cell types and provide knowledge about different biological processes^[3]^.

Data quality measures and quality-control (QC) methods aim to provide confidence in the quality of the dataset and assure the robustness, reproducibility and high quality of any experimental study. In bulk RNA-seq experiments, different data quality measures are applied at consecutive experimental stages. At the early stage of experiment, the integrity of RNA (RIN value) is measured, the quality of raw sequences is evaluated (FASTQ) as well as the quality of the alignments (MAPQ), sequencing depth, and expression level.

In scRNA-seq some standard measures cannot be used, and the data quality may vary highly due to variation for biological reasons or experimental procedures. The variation of experimental procedures includes cell capture methods, target of the sequencing protocols, and reaction failure, to name just a few. Cell capture method might expose individual cells to stress and cause cell death. Cell capture site may contain debris due to broken cells or contain multiple cells instead of a single cell. RNA-seq protocols are designed to capture reads either at the end of the gene (5’or 3’ end) or the full gene body (entire transcript). The multitude of the scRNA-seq methods increases the complexity on the required quality assessment of the resulting dataset. The failure or inadequate quality assessment might lead to the presence of poor quality cells (dead or live cells^[4]^) and thus incorrect interpretation or compromised resolution, resulting from mis-clustering errors, propagation of specific cell type population, or poor sensitivity to detect differentially expressed genes (DEGs). A worst-case scenario in the classification of cells is misinterpretation of a cluster of the poor-quality cells as a new cell type.

As reported in several publications ^[4-9]^, identification of poor quality cells is challenging since they might represent a large population of cells and may not be limited to dead cells. To identify poor quality cells experimentally (e.g., microscopic techniques or cell staining), is laborious and involve further manipulations possibly affecting the transcriptome. Computationally, several tools and methods have been developed to identify poor quality cells [5-7, 9]. The first group of the methods classify the cells based on resulting sequence read counts, number of expressed genes, gene expression patterns to detect outliers or cutoff value based on library size [4, 7, 9]. The second group of computational methods use machine learning techniques (classifier-supervised learning) to classify cells based on their normalized expression profile and a training set. The training dataset is generated from experimentally classified scRNA-seq data ^[6]^. A full list of the current tools for single-cell QC is available at ^[10]^.

The challenge is to develop a QC method specific to scRNA-seq and applicable to different types of scRNA-seq data. The above methods are based on existing approaches used in bulk RNA-seq QC and analysis, and they ignore the characteristics of scRNA-seq experiment, variation of methodology and the quality properties of individual cells compared to a bulk RNA-seq sample, resulting in limitations both in terms of the classification result or implementation^[6]^. Here we considered such limitations and introduced new approaches able to segregate poor quality cells from the good quality cells. SkewC enabled us to identify two classes of single cells that we refer to as typical cells with prototypical coverage profile and skewed cells with a skewed coverage profile.
