## Supplementary Table 1 for "Quality assessment of single-cell RNA sequencing data by coverage skewness analysis"

### Sheet: SkewC_Supp_Table_1
cell_label	area	mean	std_dev	min	max	perimeter	circularity	integrated_density	skewness	ar	roundness	solidity
B01	1214	179.819	45.322	28	255	129.219	0.914	218300	-0.283	1.107	0.903	0.985
C01	1456	182.003	47.513	33	255	138.763	0.95	264997	-0.608	1.057	0.946	0.993
D01	1384	163.067	44.615	24	254	137.765	0.916	225685	0.179	1.195	0.837	1.001
C02	1001	175.263	50.777	29	255	115.318	0.946	175438	-0.587	1.207	0.829	1
D02	1332	181.562	42.494	73	255	156.203	0.686	241840	-0.094	1.489	0.672	0.902
H04	1274	186.474	41.881	60	255	129.549	0.954	237568	-0.487	1.09	0.917	0.996
A05	1243	191.243	38.978	89	254	131.643	0.901	237715	-0.341	1.069	0.935	0.967
B05	1362	161.54	27.819	58	233	137.806	0.901	220018	-0.232	1.055	0.948	0.98
D05	1015	163.191	69.217	21	255	116.514	0.94	165639	-0.104	1.226	0.816	1.002
F05	1132	167.396	41.445	73	250	123.091	0.939	189492	0.047	1.165	0.858	1
D06	1271	155.009	47.288	34	255	129.848	0.947	197017	0.383	1.108	0.903	1
H06	1356	176.285	44.734	35	255	147.333	0.785	239042	-0.482	1.316	0.76	0.937
A07	1058	163.514	47.02	27	255	119.63	0.929	172998	-0.517	1.141	0.877	0.986
B07	1164	156.222	47.471	19	254	124.394	0.945	181842	0.129	1.185	0.844	1
D07	1289	173.686	50.447	32	254	131.158	0.942	223881	-0.194	1.12	0.893	0.998
H08	1133	175.838	40.338	11	255	123.347	0.936	199225	-0.868	1.221	0.819	1
A09	900	164.832	42.623	57	253	111.483	0.91	148349	-0.053	1.145	0.873	0.975
B09	967	151.452	30.738	50	236	116.99	0.888	146454	-0.214	1.136	0.88	0.975
C09	1288	183.438	44.771	25	254	134.063	0.901	236268	-0.419	1.08	0.926	0.977
E09	1098	178.516	46.847	57	254	134.007	0.768	196011	-0.04	1.256	0.796	0.939
G10	1934	159.137	40.695	54	254	168.461	0.856	307770	0.327	1.149	0.87	0.949
H10	1058	187.716	47.952	55	254	123.58	0.871	198603	-0.651	1.236	0.809	0.978
A11	1061	172.516	47.452	22	253	117.64	0.963	183039	-0.46	1.115	0.897	1.005
C11	1025	166.409	46.375	50	255	131.835	0.741	170569	0.109	1.575	0.635	0.926
D11	912	180.905	56.351	58	254	111.528	0.921	164985	-0.398	1.248	0.801	0.993
E02	837	171.642	42.809	65	254	120.488	0.725	143664	0.232	1.606	0.623	0.959
A03	913	155.015	53.895	35	253	110.696	0.936	141529	-0.182	1.255	0.797	0.996
A04	1298	178.669	49.4	20	254	130.259	0.961	231913	-0.667	1.108	0.903	0.997
B04	1140	183.357	37.186	34	253	131.673	0.826	209027	-0.721	1.384	0.723	0.969
G04	1110	165.986	41.048	16	254	121.88	0.939	184244	-0.129	1.139	0.878	0.994
G05	1050	181.527	53.92	45	255	118.365	0.942	190603	-0.372	1.135	0.881	0.99
H05	1027	156.906	57.752	11	250	116.536	0.95	161142	-0.373	1.111	0.9	1
A06	1071	187.455	47.735	35	255	120.127	0.933	200764	-0.598	1.22	0.82	1
B06	1354	153.959	48.447	24	252	135.922	0.921	208460	-0.151	1.178	0.849	0.993
C06	1244	176.813	40.705	51	255	139.247	0.806	219955	-0.082	1.631	0.613	0.948
E07	1224	161.986	45.914	21	255	126.78	0.957	198271	0.195	1.174	0.852	1.003
H07	1382	180.058	47.948	14	254	153.171	0.74	248840	-0.66	1.524	0.656	0.956
A08	1428	187.119	40.093	47	254	138.977	0.929	267206	-0.204	1.16	0.862	0.994
C08	1235	166.124	30.733	61	244	127.578	0.954	205163	-0.024	1.101	0.908	1
D08	1708	157.771	50.852	44	255	178.053	0.677	269473	0.059	1.537	0.651	0.915
G09	1277	159.618	29.952	48	253	131.021	0.935	203832	-0.065	1.157	0.864	0.998
A10	1038	151.244	53.444	27	254	116.858	0.955	156991	0.134	1.103	0.906	0.997
B10	985	193.072	44.366	47	254	121.751	0.835	190176	-0.889	1.256	0.796	0.953
C10	1110	169.786	45.909	25	255	120.767	0.956	188463	-0.178	1.13	0.885	1
F10	937	194.642	49.427	58	254	111.201	0.952	182380	-0.864	1.119	0.894	0.999
B12	973	176.601	52.274	34	255	114.194	0.938	171833	-0.288	1.19	0.84	1.002
C12	1724	169.839	46.517	54	255	150.856	0.952	292802	0.161	1.095	0.913	1.003
E12	1223	169.519	54.542	47	255	127.837	0.94	207322	-0.07	1.008	0.992	1.001
F12	1122	188.939	48.662	44	255	122.822	0.935	211990	-0.6	1.069	0.935	0.995
G12	1133	181.619	48.064	65	255	137.479	0.753	205774	-0.36	1.596	0.626	0.929
A01	850	186.56	46.629	33	255	127.679	0.655	158576	-0.693	1.613	0.62	0.893
E01	813	181.466	47.958	54	255	104.183	0.941	147532	-0.238	1.178	0.849	0.998
F01	959	187.145	40.451	54	251	118.979	0.851	179472	-0.84	1.345	0.744	0.972
G01	522	205.571	36.172	72	255	85.572	0.896	107308	-0.136	1.46	0.685	0.995
H01	805	181.094	47.785	52	255	104.208	0.932	145781	-0.191	1.247	0.802	0.996
B03	1060	176.09	38.25	31	255	126.606	0.831	186655	-0.146	1.324	0.756	0.971
C03	812	188.919	40.066	44	252	106.37	0.902	153402	-0.751	1.366	0.732	0.998
D03	445	200.279	34.355	109	254	78.726	0.902	89124	-0.282	1.349	0.741	0.996
E03	853	189.775	45.666	55	255	114.552	0.817	161878	-0.403	1.45	0.69	0.949
F03	959	182.029	43.656	71	254	126.32	0.755	174566	-0.063	1.488	0.672	0.943
F04	1158	173.583	40.837	46	254	132.313	0.831	201009	-0.07	1.439	0.695	0.967
C05	622	172.796	48.617	55	254	98.616	0.804	107479	0.002	1.51	0.662	0.981
E05	695	168.075	38.706	75	254	96.523	0.937	116812	0.074	1.05	0.953	1.004
E06	946	185.257	45.976	39	255	115.888	0.885	175253	-0.454	1.271	0.787	0.992
F06	797	186.489	38.415	65	254	115.188	0.755	148632	0.038	1.692	0.591	0.942
E08	721	182.265	38.487	57	254	101.698	0.876	131413	-0.113	1.232	0.812	0.981
F08	573	199.745	38.77	70	255	91.667	0.857	114454	-0.739	1.515	0.66	1.003
G08	862	182.103	48.975	25	255	112.81	0.851	156973	-0.415	1.474	0.678	0.999
D09	785	178.177	40.622	65	253	105.836	0.881	139869	-0.313	1.387	0.721	0.994
F09	457	186.823	41.728	33	255	79.482	0.909	85378	-1.08	1.21	0.826	0.997
F11	920	178.157	46.917	19	255	115.646	0.864	163904	-0.247	1.325	0.755	0.976
G11	596	199.159	35.643	30	254	101.262	0.73	118699	-1.162	1.359	0.736	0.91
H11	1024	174.673	36.091	47	254	118.196	0.921	178865	0.082	1.295	0.772	0.993
A12	672	193.927	49.828	26	255	98.194	0.876	130319	-0.791	1.196	0.836	0.973
D12	717	184.462	32.618	57	248	97.861	0.941	132259	-1.029	1.132	0.884	0.999
A02	784	166.37	56.404	9	255	106.918	0.862	130434	-0.364	1.145	0.873	0.964
B02	688	191.001	35.89	42	255	102.752	0.819	131409	-0.425	1.413	0.707	0.966
F02	946	175.596	43.505	55	255	120.749	0.815	166114	-0.016	1.428	0.7	0.979
G02	557	189.747	50.614	44	254	89.996	0.864	105689	-0.179	1.55	0.645	1
H02	541	185.538	32.954	67	252	94.748	0.757	100376	0.163	1.896	0.527	0.991
G03	856	189.268	45.354	20	255	106.596	0.947	162013	-0.612	1.186	0.843	1.001
H03	715	180.903	47.53	24	252	110.289	0.739	129346	-0.872	1.501	0.666	0.96
C04	872	180.909	41.684	21	255	110.972	0.89	157753	-0.592	1.315	0.761	1.001
D04	818	189.44	32.034	39	252	129.221	0.616	154962	-0.845	1.507	0.664	0.904
E04	1015	170.5	43.734	36	252	140.233	0.649	173057	-0.222	1.451	0.689	0.858
G06	654	175.927	51.276	26	254	105.975	0.732	115056	-0.335	1.567	0.638	0.895
C07	760	169.625	44.407	71	254	103.742	0.887	128915	0.293	1.339	0.747	0.997
F07	687	185.504	38.004	73	254	97.163	0.914	127441	-0.034	1.227	0.815	0.996
G07	774	178.472	42.105	61	254	109.89	0.805	138137	-0.091	1.512	0.661	0.956
B08	914	181.736	51.283	51	255	118.689	0.815	166107	-0.176	1.609	0.621	0.956
H09	799	179.665	53.888	11	255	109.608	0.836	143552	-0.342	1.471	0.68	0.971
D10	673	177.094	47.492	41	255	115.586	0.633	119184	-0.24	1.536	0.651	0.83
E10	885	178.122	37.077	73	244	109.591	0.926	157638	-0.161	1.205	0.83	1
B11	794	188.256	49.716	31	254	103.983	0.923	149475	-0.535	1.252	0.799	0.997
E11	1001	180.271	38.955	50	254	122.375	0.84	180451	0.057	1.446	0.692	0.961
H12	1628	165.643	48.184	51	255	157.816	0.821	269667	0.154	1.505	0.664	0.951
