## Supplementary Table 2 for "Quality assessment of single-cell RNA sequencing data by coverage skewness analysis"

### Sheet: SkewC_Supp_Table_2
Batch-matched human and mouse cells
scRNA-seq library protocol	Species	Cell type
CEL-seq	Mouse	mESCs
CEL-seq2	Mouse	Fibroblast
C1 CAGE	Mouse	mESCs
C1 single-cell mRNA-seq	Mouse	CD4 T-cell & Hematopoietic stem cells (HSCs)
Quartz-seq	Mouse	mESCs
RamDA-seq	Mouse	mESCs
SMARTer	Mouse	mESCs, CD4 T-cell, Fibroblast & Hematopoietic
Smart-seq	Mouse	CD4 T-cell & Fibroblast
Smart-seq2	Mouse	Fibroblast
STRT	Mouse	mESCs
SUPer-seq	Mouse	mESCs
SMARTer	Human	Embryonic stem cells (hESCs)
Smart-seq2	Human	Embryonic stem cells (hESCs)
STRT	Human	Embryonic stem cells (hESCs)
Un-Batch-matched human and mouse cells
Chromium 5' end	Mouse	PBMC
TruSeq	Mouse	Adipocyte
Chromium 5' end	Human	PBMC
Drop-seq	Human	HEK & 3T3
Chromium 3' end	Human	MCF10A
