## Supplementary Table 3 for "Quality assessment of single-cell RNA sequencing data by coverage skewness analysis"

### Sheet: SkewC_Suppl_Table_3
Accession_number	Organism	Cell_type	# cells	Protocol	Transcript coverage
E-MTAB-2600	Mouse	mES	869	SMARTer	Full length sequence
E-MTAB-2805	Mouse	mES	288	SMARTer	Full length sequence
GSE42268	Mouse	mES	77	Quartz-Seq	Full length sequence
GSE53386	Mouse	mES	88	SUPer-Seq	Full length sequence
GSE98664	Mouse	mES	364	Ram-DA	Full length sequence
E-MTAB-2512	Mouse	CD4 T cell	96	SMARTer	Full length sequence
E-MTAB-3857	Mouse	CD4 T cell	272	SMARTer	Full length sequence
E-MTAB-4619	Mouse	CD4 T cell	287	C1 single-cell mRNA-Seq	Full length sequence
GSE74833	Mouse	CD4 T cell	768	Smart-Seq	Full length sequence
GSE67310	Mouse	Fibroblast	405	SMARTer	Full length sequence
GSE45719	Mouse	Fibroblast	317	Smart-Seq2	Full length sequence
GSE75659	Mouse	Fibroblast	425	Smart-Seq2	Full length sequence
GSE59114	Mouse	Hematopoietic	2128	SMARTer	Full length sequence
GSE68981	Mouse	Hematopoietic	519	SMARTer	Full length sequence
GSE70657	Mouse	Hematopoietic	135	SMARTer	Full length sequence
GSE56638	Mouse	Adipocyte	121	TruSeq	Full length sequence
GSE64016	Human	Embryo	460	SMARTer	Full length sequence
E-MTAB-3929	Human	Embryo	1529	Smart-Seq2	Full length sequence
GSE75748	Human	Embryo	1777	SMARTer	Full length sequence
GSE70151	Human	HEK & 3T3	192	Drop-Seq	Full length sequence
GSE29087	Mouse	mES	480	STRT	5'-end sequence
GSE46980	Mouse	mES	288	STRT	5'-end sequence
PRJDB5282	Mouse	mES	96	C1 CAGE	5'-end sequence
PRJEB8994	Human	Embryo	372	STRT	5'-end sequence
10 x Chromimum	Human	PBMC	8258	10x 5'-end	5'-end sequence
GSE54695	Mouse	mES	16	CEL-Seq	3'-end sequence
GSE78779	Mouse	Fibroblast	188	CEL-Seq2	3'-end sequence
10x chromimum	Mouse	PBMC	8500	10x 3' end	3'-end sequence
TB	Human	MCF10A	8678	10x 3'end	3'-end sequence
			37993
