## Supplementary Table 4 for "Quality assessment of single-cell RNA sequencing data by coverage skewness analysis"

### Sheet: SkewC_Suppl_Table_4
G1/S	S	G2	G2/M	M/G1
Zfp414	Ogt	Slc4a1ap	Itpr1	Usp6nl
Hras	Prim2	Tfap2a	Dlgap5	Grpel1
Rnf113a2	Mitf	Wsb1	Wsb1	Vegfc
Rnf113a1	Pola1	Fkbp1a	Usp13	Afap1
Rnpc3	Nfe2l2	Itpr3	Dr1	Hmgcr
Hormad1	Slc25a27	Ebi3	Rnps1	Bag3
Trmt2a	Fam214a	Kif23	Bub1	Stag1
Plcxd1	Zfp217	Trmt2a	Plk1	Pak1ip1
Usp53	Oser1	Neil3	Ern2	Cep70
Pank2	Tyms	Traip	Tgif1	Btbd3
Cdc6	Rad51ap1	Mtcl1	Cdc25b	Fxr1
Cdk20	Reep1	Kif22	Ttk	Crk
Slc25a36	Rad51	Tuba3a	Zmym1	Cdc42
Adcy6	Golga2	Psmd11	Adh4	Nfic
Bard1	Ubl3	Dnajb1	Zfp521	Lrif1
Fbxl20	Fanca	Rgs3	Kif2c	Prc1
Msh2	Gclm	Rccd1	Sfpq	Gm12666
Brd7	2410089E03Rik	Cyb5r2	Gpsm2	Larp7
Med31	Golga2	Tubb2a	Dnajb1	Hmg20b
Cdca7	Dnajb4	Det1	Ss18	Antxr1
Cdkn2aip	Kat2b	Top2a	Ptp4a1	Ppp3ca
Insr	Fam178a	Nipbl	Mki67	Dkc1
Mcm2	Cdkn2aip	Espl1	Idi2	Mrps2
Pnn	Lmo4	Mad2l1	Gm9745	Usb1
Adamts1	Zwint	Rock1	Smarcb1	Tomm70a
Top3a	Cenpq	Tubb4b	Fam64a	Hif1a
Apex2	Dhfr	Bub3	Herpud2	H2-Oa
Gmnn	Abhd10	Ube2c	Wibg	Psen1
Chaf1a	Nab1	Cdkn1b	Rnf126	Pdgfa
Pcna-ps2	Rrm2	Anln	Mdc1	Gnb1
Pcna	Rbbp8	Cflar	Tubb4b	Vps37c
Dnajc3	Dna2	Fancd2	Cdca3	Nfia
Vps72	Kdelc1	Ccnf	Rere	Pcf11
Bcl2l15	Bivm	Kif20b	Vcam1	Zfp593
Ap4b1	Haus5	Kctd9	Anln	Fabp1
Orc1	Rhobtb3	Arl4a	Cenpe	Ncoa3
Dis3	Cdh24	Fzr1	Mapk13	Odf2
Capn7	Sh3gl2	Sv2b	Gadd45a	Ctr9
Fancg	Fam105a	Muc1	Cflar	Cic
Topbp1	Orc3	Hmgb2	Cks2	Dctn6
Acd	Abcc2	Stat1	Csgalnact1	Rheb
Acyp1	Trim45	Ndc80	Smarcd1	Cryba1
Runx1	Cenpu	Bora	Rrp1	Gse1
Cdca7l	Fanci	Aurkb	Tff3	Zfp281
Chaf1b	Col7a1	Sap30	Kif20b	Lyar
Clspn	Rad18	Ncoa5	Nde1	Mdm2
Arglu1	Rfc4	Ttf2	Cdkn2d	Fam189b
E2f1	Nup160	Armc1	Got1	Eif4e
Cic	Rmi1	Klf6	Hmg20b	Tsc22d1
Crebzf	Rpa2	Stat5b	Klf9	Mrpl19
Tipin	Hist1h4d	Casp3	Sepn1	Nudt4
Sdc1	Dmxl2	Atl2	Srd5a1	Znfx1
Gins2	a	Ccna2	Trip13	Tmem138
Ap3m2	H1f0	Pced1a	Inpp5k	Plk2
Slbp	Slc38a2	Chek2	Rcan1	Anp32e
Srsf7	Usp1	Melk	Tomm34	Zpbp
Mri1	Megf9	Coq6	Hspa13	2700049A03Rik
Ddx11	Bbs2	Cfd	Ctcf	Cyth3
Ubqln2	Ints7	Cep44	Rbm8a	Ube2s
Ctsd	2810417H13Rik	Kif11	Slc44a2	Plin3
1700047K16Rik	Exo1	Cic	Ncoa5	Zcchc10
Ssr3	Srsf5	Cyth2	Insm1	Fam60a
Casp8ap2	E2f8	Uaca	Olr1	Cdkn3
Nktr	Stag3	Cxcl14	Atf7ip	Amd1
Dtl	Sap30bp	Ncaph	Tacc3	Amd2
Dmtf1	Donson	Cenpl	Tsn	Cwc15
4932411N23Rik	Asf1b	Hp1bp3	Pik3cd	Prkar1a
Map2k6	Mcm8	Fadd	Akirin2	Ilf2
Mcm6	Mastl	Dhx8	Cdc42ep1	Troap
Hsf2	Pkmyt1	Ppp1r2	Gm12355	Tob2
Donson	Man1a2	Tnpo2	Srsf3	Dsp
Uhrf1	Mycbp2	Hdac3	Ccdc90b	Cdk7
Ivns1abp	Map3k2	Ap3d1	Pcf11	Ppp2ca
Tra2a	Mbd4	Haus8	Odf2	Zbtb7a
Mcm8	Ccdc14	Tmpo	Frzb	Rad21
Mnx1	Cdc45	Bclaf1	Inadl	Ran
Rab23	Shtn1	Nusap1	Ahi1	Kif5b
Pold3	Shc1	Mid1	Tsg101	Vcl
Serpinb3c	Dnajc6	Cdr2	Slc17a2	Dexi
Serpinb3b	Hells	Gm10184	Prpsap1	Nup37
Serpinb3d	Cenpm	Kpna2	Gse1	Cbx3
Serpinb3a	Rfc2	Itgb3	Poc1a	Kmo
Ccne1	Mzf1	Rangap1	Pom121	Top1
E330009J07Rik	Rrm1	Tuba1a	Kif14	Kpnb1
Ankrd10	Chml	Lmnb1	Usp16	Agfg1
Npat	Top1	Fan1	Sephs1	Hsd17b11
Nasp	Hspb8	Mnd1	Me3	Pbk
Zranb2	Cdc7	Cdkn2c	Hp1bp3	Zscan5b
Gins3	Nsun3	Cdc16	Lmna	Snupn
Mcm5	Dscc1	Kifc1	Thrap3	C4b
Abca7	Rsrc2	Kifc5b	Cep55	Mrps18b
Mnt	Prim1	Stil	Ywhah	Prr16
Mzf1	Rps25	Katnbl1	Nek2	Rab3a
Hspb8	Rad54l	Arhgap19	Anp32b	Aoc2
Cdc25a	Atad2	Cdc42ep4	Fyn	Aoc3
Dscc1	Insig2	Arhgef39	Bub1b	Elp3
Ccne2	Osgin2	Hjurp	Shcbp1	Sgk1
Kank2	Ube2t	Ckap2	Cnot10	Ncs1
Flad1	Slc22a3	Kif5b	Nusap1	Slc39a10
Ubr7	Fen1	Pknox1	Tmem138	Nucks1
AK010878	Brca1	Cdkl5	Anp32e	Ppp6r3
Gm20604		Timp1	Ckap5	Syncrip
Gm28051		Il18bp	Cdc27	Flt3l
Baiap2		Mepce	Ccnb2	Rpl13a-ps1
Dnajb9		Mis18bp1	Gcsh	Rpl13a
Sec62		Fam83d	Ncapd2	Morf4l2
Mcam		Gas1	Gas6	Dynll1
Atad2		G2e3	Arhgap8	Hspa8
Recql4		Brd8	Smtn	Kras
Mcm4		Cdca8	Nup98	Pttg1
Hoxb4		Nmb	Rangap1	Gdf15
Pask		Smc4	Depdc1b	Cnih4
Ung		Znhit2	Ccnb1	Kdm5b
		Kbtbd2	Fem1b	Tulp4
		Polq	Spag5	G3bp1
		Mgat2	Nuf2
		Prr11	Birc2
		Suclg2	Grk6
		Vps25	Cnn2
		Nnmt	Adgre5
		Cdc25c	Arhgap19
		Cks1b	Qrich1
		Vta1	C6
		Adgrg6	Knstrn
		Nlrp2	Ckap2
		Met	Kif5b
		Kdm4a	Mis18bp1
		Nucks1	Arhgdib
		Tubd1	G2e3
		H2afx	Cdc20
		C330027C09Rik	Tpx2
		Hn1	Mllt4
		Katna1	Bmp2
		Nr3c1	Lpp
		Tmem132a	Arl6ip1
		Dcaf7	Ube2d3
		Rhno1	E2f5
		Ttc38	Zfp207
		Hist3h2a	Cenpa
		Hrsp12	Birc5
		Ncapd3	Ido1
		Fam110a	Jade2
			Cenpf
			Cit
			Lbr
			Pbk
			Hmmr
			Cadm1
			Ptpn9
			Srf
			Cks1b
			Ppp1r10
			Tsku
			Ctnnd1
			Gm28635
			Hspa1l
			Txnrd1
			Gh
			Kctd2
			Tab2
			Pwp1
			Dzip3
			Txndc9
			Hn1
			Mcm4
			Hspa8
			Asphd2
			Spdl1
			Psmg3
			Matn2
			Rad51c
			Lrrc17
			Gtse1
			Foxm1
			Dusp4
			Zc3hc1
